# MvPPT: a highly efficient and sensitive pathogenicity prediction tool for missense variants

**DOI:** 10.1101/2022.01.05.475156

**Authors:** Shi-Yuan Tong, Ke Fan, Zai-Wei Zhou, Lin-Yun Liu, Shu-Qing Zhang, Yinghui Fu, Guang-Zhong Wang, Ying Zhu, Yong-Chun Yu

## Abstract

Next generation sequencing technologies both boost the discovery of variants in the human genome and exacerbate the challenges of pathogenic variant identification. In this study, we developed mvPPT (Pathogenicity Prediction Tool for missense variants), a highly sensitive and accurate missense variant classifier based on gradient boosting. MvPPT adopts high-confidence training sets with a wide spectrum of variant profiles, and extracts three categories of features, including scores from existing prediction tools, allele, amino acid and genotype frequencies, and genomic context. Compared with established predictors, mvPPT achieved superior performance in all test sets, regardless of data source. In addition, our study also provides guidance for training set and feature selection strategies, as well as reveals highly relevant features, which may further provide biological insights of variant pathogenicity.
