## Supplemental Table 1 for "MvPPT: a highly efficient and sensitive pathogenicity prediction tool for missense variants"

### Sheet: Sheet1
Table S1 List of outlier genes Supplementary Table 1.
outlier in pathogenic variants	outlier in gnomAD
ENSG00000198626	ENSG00000185567
ENSG00000008710	ENSG00000143631
ENSG00000114270	ENSG00000188280
ENSG00000166147	ENSG00000160072
ENSG00000196712	ENSG00000153666
ENSG00000110799	ENSG00000223443
ENSG00000165671	ENSG00000258834
ENSG00000185010	ENSG00000243073
ENSG00000074181	ENSG00000120952
ENSG00000198691	ENSG00000179979
ENSG00000137474	ENSG00000163060
ENSG00000135636	ENSG00000069696
ENSG00000183873	ENSG00000215915
ENSG00000144285	ENSG00000177710
ENSG00000136531	ENSG00000242221
ENSG00000196876	ENSG00000228273
ENSG00000092054	ENSG00000176547
ENSG00000012048	ENSG00000181961
ENSG00000007314	ENSG00000211892
ENSG00000103197	ENSG00000130538
ENSG00000188153	ENSG00000257115
ENSG00000081052	ENSG00000176540
ENSG00000169031	ENSG00000211893
ENSG00000187498	ENSG00000116176
ENSG00000162337	ENSG00000177212
ENSG00000006071	ENSG00000221840
ENSG00000021826	ENSG00000256436
ENSG00000165240	ENSG00000185926
ENSG00000139219	ENSG00000172199
ENSG00000001626	ENSG00000174914
ENSG00000168542	ENSG00000269558
ENSG00000123191	ENSG00000243509
ENSG00000108821	ENSG00000236446
ENSG00000160323	ENSG00000212124
ENSG00000134376	ENSG00000183784
ENSG00000171105	ENSG00000179172
ENSG00000164692	ENSG00000221837
ENSG00000073734	ENSG00000198502
ENSG00000005471	ENSG00000196126
ENSG00000141458	ENSG00000268885
ENSG00000134571	ENSG00000269408
ENSG00000160710	ENSG00000095917
ENSG00000198910	ENSG00000219492
ENSG00000161270	ENSG00000268343
ENSG00000140521	ENSG00000100121
ENSG00000072501	ENSG00000212935
ENSG00000000971	ENSG00000205212
ENSG00000105409	ENSG00000124575
ENSG00000101384	ENSG00000168298
ENSG00000055118	ENSG00000124610
ENSG00000165194	ENSG00000187837
ENSG00000164362	ENSG00000183397
ENSG00000165731	ENSG00000187475
ENSG00000132518	ENSG00000198090
ENSG00000036828	ENSG00000215504
ENSG00000166349	ENSG00000212721
ENSG00000174437	ENSG00000169059
ENSG00000005961	ENSG00000268759
ENSG00000204217	ENSG00000204880
ENSG00000087460	ENSG00000149531
ENSG00000162711	ENSG00000269402
ENSG00000008086	ENSG00000236334
ENSG00000070915	ENSG00000175170
ENSG00000142156	ENSG00000203772
ENSG00000018625	ENSG00000170373
ENSG00000178445	ENSG00000170369
ENSG00000142173	ENSG00000267970
ENSG00000198836	ENSG00000198366
ENSG00000164953	ENSG00000260259
ENSG00000188037	ENSG00000211654
ENSG00000157404	ENSG00000211650
ENSG00000017260	ENSG00000211956
ENSG00000171298	ENSG00000212952
ENSG00000130164	ENSG00000211598
ENSG00000095002	ENSG00000211664
ENSG00000115705	ENSG00000211666
ENSG00000139687	ENSG00000239571
ENSG00000169083	ENSG00000211671
ENSG00000004939	ENSG00000211668
ENSG00000103249	ENSG00000211965
ENSG00000122126	ENSG00000211974
ENSG00000109501	ENSG00000211937
ENSG00000075043	ENSG00000178206
ENSG00000158445	ENSG00000211653
ENSG00000077782	ENSG00000211697
ENSG00000068976	ENSG00000211698
ENSG00000099949	ENSG00000211699
ENSG00000104044	ENSG00000232216
ENSG00000066468	ENSG00000231475
ENSG00000092529	ENSG00000270505
ENSG00000092295	ENSG00000211651
ENSG00000171365	ENSG00000211973
ENSG00000165280	ENSG00000242580
ENSG00000184381	ENSG00000211941
ENSG00000091137	ENSG00000211979
ENSG00000168610	ENSG00000211955
ENSG00000101310	ENSG00000211947
ENSG00000157764	ENSG00000211938
ENSG00000165409	ENSG00000211945
ENSG00000105664	ENSG00000211950
ENSG00000116688	ENSG00000239819
ENSG00000076242	ENSG00000211949
ENSG00000159921	ENSG00000211952
ENSG00000106462	ENSG00000243290
ENSG00000115415	ENSG00000211966
ENSG00000146085	ENSG00000211648
ENSG00000102174	ENSG00000211662
ENSG00000182197	ENSG00000243466
ENSG00000101986	ENSG00000211953
ENSG00000108784	ENSG00000211630
ENSG00000177189	ENSG00000242766
ENSG00000124491	ENSG00000211934
ENSG00000175198	ENSG00000240864
ENSG00000170266	ENSG00000271130
ENSG00000145191	ENSG00000239951
ENSG00000165694	ENSG00000211967
ENSG00000179477	ENSG00000211936
ENSG00000144191	ENSG00000196196
ENSG00000177000	ENSG00000211727
ENSG00000169344	ENSG00000211714
ENSG00000184908	ENSG00000253291
ENSG00000054983	ENSG00000211673
ENSG00000138079	ENSG00000211632
ENSG00000107815	ENSG00000241351
ENSG00000120708	ENSG00000240671
ENSG00000073282	ENSG00000253188
ENSG00000072778	ENSG00000211717
ENSG00000184500	ENSG00000229769
ENSG00000053918	ENSG00000211728
ENSG00000127415	ENSG00000211725
ENSG00000140675	ENSG00000211731
ENSG00000132155	ENSG00000230099
ENSG00000160789	ENSG00000211660
ENSG00000135100	ENSG00000211663
ENSG00000215301	ENSG00000211659
ENSG00000010671	ENSG00000184608
ENSG00000106991	ENSG00000196406
ENSG00000157184	ENSG00000270472
ENSG00000168575	ENSG00000198573
ENSG00000169919	ENSG00000255046
ENSG00000174640	ENSG00000239810
ENSG00000130821	ENSG00000188279
ENSG00000166311	ENSG00000268948
ENSG00000088926	ENSG00000253320
ENSG00000180210	ENSG00000269679
ENSG00000177646	ENSG00000255098
ENSG00000171503	ENSG00000186146
ENSG00000021574	ENSG00000182368
ENSG00000133895	ENSG00000253379
ENSG00000147100	ENSG00000268781
ENSG00000167995	ENSG00000211678
ENSG00000171100	ENSG00000211676
ENSG00000136854	ENSG00000267941
ENSG00000157103	ENSG00000268977
ENSG00000179295	ENSG00000226104
ENSG00000163513	ENSG00000269515
ENSG00000205403	ENSG00000256222
ENSG00000186081	ENSG00000268280
ENSG00000124813	ENSG00000268365
ENSG00000158578	ENSG00000269093
ENSG00000197375	ENSG00000211848
ENSG00000158828	ENSG00000211900
ENSG00000160882	ENSG00000197502
ENSG00000143627	ENSG00000269042
ENSG00000135409	ENSG00000268457
ENSG00000105220	ENSG00000211769
ENSG00000138449	ENSG00000242887
ENSG00000165168	ENSG00000242472
ENSG00000114054	ENSG00000240041
ENSG00000125779	ENSG00000211684
ENSG00000160200	ENSG00000211596
ENSG00000131844	ENSG00000211595
ENSG00000166340	ENSG00000211597
ENSG00000004848	ENSG00000211593
ENSG00000070669	ENSG00000214854
ENSG00000160211	ENSG00000211594
ENSG00000104899	ENSG00000268265
ENSG00000148672	ENSG00000211930
ENSG00000198513	ENSG00000211921
ENSG00000108753	ENSG00000211915
ENSG00000049860	ENSG00000211928
ENSG00000180644	ENSG00000228131
ENSG00000054598	ENSG00000225825
ENSG00000010404	ENSG00000236170
ENSG00000132781
ENSG00000169814
ENSG00000138061
ENSG00000149131
ENSG00000112041
ENSG00000213614
ENSG00000164904
ENSG00000160183
ENSG00000174804
ENSG00000177628
ENSG00000113273
ENSG00000116745
ENSG00000136160
ENSG00000007933
ENSG00000164175
ENSG00000077498
ENSG00000166206
ENSG00000180176
ENSG00000175097
ENSG00000089280
ENSG00000162551
ENSG00000141012
ENSG00000089225
ENSG00000139567
ENSG00000115718
ENSG00000177565
ENSG00000093072
ENSG00000091483
ENSG00000100299
ENSG00000125398
ENSG00000148795
ENSG00000072210
ENSG00000111012
ENSG00000106799
ENSG00000132170
ENSG00000135903
ENSG00000034971
ENSG00000008441
ENSG00000015285
ENSG00000181523
ENSG00000169057
ENSG00000239900
ENSG00000111262
ENSG00000181027
ENSG00000231852
ENSG00000108556
ENSG00000117394
ENSG00000171564
ENSG00000176165
ENSG00000126218
ENSG00000021488
ENSG00000073009
ENSG00000165195
ENSG00000137992
ENSG00000188937
ENSG00000166033
ENSG00000132437
ENSG00000179348
ENSG00000135960
ENSG00000111424
ENSG00000143224
ENSG00000151090
ENSG00000172893
ENSG00000175445
ENSG00000101076
ENSG00000138029
ENSG00000186847
ENSG00000175084
ENSG00000169297
ENSG00000117595
ENSG00000080815
ENSG00000100146
ENSG00000106633
ENSG00000057593
ENSG00000185345
ENSG00000117601
ENSG00000126522
ENSG00000167792
ENSG00000109861
ENSG00000087299
ENSG00000164690
ENSG00000136931
ENSG00000102312
ENSG00000171557
ENSG00000101981
ENSG00000145888
ENSG00000206561
ENSG00000049768
ENSG00000022355
ENSG00000067182
ENSG00000117054
ENSG00000080819
ENSG00000171759
ENSG00000137700
ENSG00000167552
ENSG00000113924
ENSG00000137285
ENSG00000173876
ENSG00000107485
ENSG00000104833
ENSG00000136574
ENSG00000077279
ENSG00000213398
ENSG00000161011
ENSG00000198835
ENSG00000105607
ENSG00000131095
ENSG00000007372
ENSG00000121743
ENSG00000121634
ENSG00000118046
ENSG00000066926
ENSG00000128802
ENSG00000102393
ENSG00000131828
ENSG00000123700
ENSG00000075239
ENSG00000168509
ENSG00000128928
ENSG00000166949
ENSG00000101850
ENSG00000175745
ENSG00000102100
ENSG00000091704
ENSG00000075891
ENSG00000103876
ENSG00000197249
ENSG00000135925
ENSG00000204386
ENSG00000120948
ENSG00000122971
ENSG00000130707
ENSG00000104763
ENSG00000007168
ENSG00000136944
ENSG00000171862
ENSG00000136352
ENSG00000040531
ENSG00000107798
ENSG00000117335
ENSG00000110921
ENSG00000187566
ENSG00000183196
ENSG00000151224
ENSG00000141510
ENSG00000083123
ENSG00000172482
ENSG00000151704
ENSG00000158813
ENSG00000187486
ENSG00000108823
ENSG00000173540
ENSG00000101292
ENSG00000116218
ENSG00000152661
ENSG00000108946
ENSG00000213930
ENSG00000103241
ENSG00000143632
ENSG00000159251
ENSG00000100427
ENSG00000147099
ENSG00000107796
ENSG00000183770
ENSG00000163017
ENSG00000184009
ENSG00000075624
ENSG00000112761
ENSG00000103089
ENSG00000203859
ENSG00000126895
ENSG00000125084
ENSG00000147168
ENSG00000213689
ENSG00000126088
ENSG00000174951
ENSG00000196839
ENSG00000196767
ENSG00000256269
ENSG00000104381
ENSG00000131482
ENSG00000036473
ENSG00000087258
ENSG00000119718
ENSG00000102218
ENSG00000163914
ENSG00000090776
ENSG00000112619
ENSG00000163541
ENSG00000183010
ENSG00000171453
ENSG00000128973
ENSG00000078369
ENSG00000120942
ENSG00000026103
ENSG00000100243
ENSG00000140374
ENSG00000138083
ENSG00000166603
ENSG00000112425
ENSG00000118520
ENSG00000143387
ENSG00000109163
ENSG00000140416
ENSG00000117305
ENSG00000183072
ENSG00000164093
ENSG00000185129
ENSG00000198467
ENSG00000147224
ENSG00000135437
ENSG00000130203
ENSG00000139988
ENSG00000108381
ENSG00000136104
ENSG00000100075
ENSG00000130948
ENSG00000166548
ENSG00000113946
ENSG00000106025
ENSG00000103266
ENSG00000102743
ENSG00000148290
ENSG00000105392
ENSG00000118194
ENSG00000185231
ENSG00000172062
ENSG00000102125
ENSG00000185960
ENSG00000127884
ENSG00000198805
ENSG00000182372
ENSG00000147465
ENSG00000139515
ENSG00000169562
ENSG00000132763
ENSG00000117118
ENSG00000173614
ENSG00000114956
ENSG00000123560
ENSG00000167580
ENSG00000188910
ENSG00000130005
ENSG00000118137
ENSG00000197561
ENSG00000130489
ENSG00000188690
ENSG00000204983
ENSG00000108439
ENSG00000072506
ENSG00000121742
ENSG00000102245
ENSG00000158887
ENSG00000171867
ENSG00000118972
ENSG00000126524
ENSG00000131979
ENSG00000140650
ENSG00000151552
ENSG00000129535
ENSG00000143622
ENSG00000102030
ENSG00000183691
ENSG00000147155
ENSG00000165474
ENSG00000102104
ENSG00000126970
ENSG00000163599
ENSG00000069974
ENSG00000165704
ENSG00000259384
ENSG00000131931
ENSG00000134086
ENSG00000100526
ENSG00000100234
ENSG00000165060
ENSG00000129991
ENSG00000051523
ENSG00000068615
ENSG00000203618
ENSG00000244752
ENSG00000106211
ENSG00000184895
ENSG00000122691
ENSG00000048545
ENSG00000111732
ENSG00000168484
ENSG00000143933
ENSG00000115204
ENSG00000174775
ENSG00000133703
ENSG00000213281
ENSG00000198931
ENSG00000169704
ENSG00000160202
ENSG00000147889
ENSG00000143252
ENSG00000111245
ENSG00000101200
ENSG00000109099
ENSG00000114854
ENSG00000125952
ENSG00000204370
ENSG00000142168
ENSG00000131943
ENSG00000198668
ENSG00000250479
ENSG00000196565
ENSG00000244734
ENSG00000223609
ENSG00000118271
ENSG00000214274
ENSG00000150787
ENSG00000105372
ENSG00000188536
ENSG00000206172
ENSG00000124479
ENSG00000180509
ENSG00000163421
ENSG00000183918
ENSG00000169567
ENSG00000254647
ENSG00000126233
ENSG00000164266
ENSG00000198523
