## Supplemental Table 2 for "MvPPT: a highly efficient and sensitive pathogenicity prediction tool for missense variants"

### Sheet: Sheet1
Table S2 Overview of performance of models with different training set
		total	AF = 0	AF > 0	AF ∈ (0, 0.0001]	AF ∈ (0.0001, 0.001]	AF > 0.001
AUROC	Control	0.9558±0.0004	0.9067±0.0020	0.8932±0.0012	0.8751±0.0010	0.7861±0.0065	0.7964±0.0183
	AF > 0.01	0.9561±0.0004	0.9074±0.0022	0.8937±0.0010	0.8758±0.0011	0.7851±0.0059	0.7942±0.0194
	AF > 0.001	0.9569±0.0004	0.9123±0.0019	0.8930±0.0010	0.8755±0.0010	0.7814±0.0060	0.7844±0.0220
	AF > 0.0001	0.9571±0.0004	0.9145±0.0017	0.8930±0.0011	0.8747±0.0015	0.7756±0.0062	0.7798±0.0236
	NoSingleTon	0.9572±0.0004	0.9155±0.0020	0.8939±0.0010	0.8843±0.0008	0.7729±0.0063	0.7715±0.0249
	All	0.9526±0.0004	0.9149±0.0018	0.8926±0.0009	0.8789±0.0012	0.7704±0.0071	0.7664±0.0256
AUPRC	Control	0.9393±0.0007	0.9819±0.0007	0.6304±0.0043	0.7609±0.0036	0.1963±0.0062	0.0430±0.0145
	AF > 0.01	0.9398±0.0006	0.9822±0.0006	0.6299±0.0039	0.7603±0.0037	0.1896±0.0062	0.0434±0.0133
	AF > 0.001	0.9412±0.0006	0.9832±0.0006	0.6288±0.0038	0.7571±0.0036	0.1873±0.0058	0.0453±0.0154
	AF > 0.0001	0.9412±0.0007	0.9833±0.0006	0.6250±0.0045	0.7522±0.0042	0.1834±0.0081	0.0515±0.0175
	NoSingleTon	0.9416±0.0007	0.9835±0.0005	0.6438±0.0043	0.7896±0.0030	0.1861±0.0095	0.0504±0.0181
	All	0.9359±0.0006	0.9835±0.0006	0.6326±0.0044	0.7676±0.0036	0.1938±0.0102	0.0446±0.0152
F1 score	Control	0.8632±0.0009	0.8840±0.0035	0.5327±0.0070	0.7005±0.0043	0.1692±0.0052	0.0300±0.0043
	AF > 0.01	0.8636±0.0010	0.8868±0.0045	0.5290±0.0062	0.6987±0.0044	0.1652±0.0059	0.0278±0.0027
	AF > 0.001	0.8651±0.0008	0.8920±0.0035	0.5294±0.0074	0.6983±0.0029	0.1569±0.0067	0.0305±0.0037
	AF > 0.0001	0.8655±0.0008	0.8954±0.0027	0.5396±0.0052	0.6991±0.0033	0.1630±0.0080	0.0332±0.0043
	NoSingleTon	0.8666±0.0005	0.9053±0.0021	0.5456±0.0074	0.7156±0.0032	0.1575±0.0079	0.0282±0.0037
	All	0.8590±0.0010	0.8961±0.0022	0.5405±0.0068	0.7080±0.0033	0.1618±0.0100	0.0319±0.0061
Log loss	Control	3.6458±0.0401	6.3316±0.1715	6.1541±0.1908	6.7896±0.1568	8.4296±0.6941	6.6911±0.6165
	AF > 0.01	3.6245±0.0388	6.1960±0.2190	6.2770±0.1708	6.8677±0.1586	8.7270±0.4936	7.2694±0.8227
	AF > 0.001	3.5870±0.0273	5.9330±0.1709	6.2985±0.2456	6.9583±0.0858	9.4192±0.5907	6.5489±0.9811
	AF > 0.0001	3.5993±0.0295	5.7674±0.1331	5.9264±0.1624	7.0037±0.1214	8.7674±0.6877	6.4754±1.2586
	NoSingleTon	3.5774±0.0178	5.2869±0.1028	5.7514±0.1855	6.2862±0.1093	9.2448±0.8985	7.6852±1.1520
	All	3.7470±0.0335	5.7403±0.1094	5.8889±0.1838	6.5501±0.0827	9.0156±0.8601	6.4166±0.8886
MCC	Control	0.7778±0.0019	0.5095±0.0064	0.4800±0.0060	0.5645±0.0058	0.1920±0.0052	0.0781±0.0086
	AF > 0.01	0.7787±0.0020	0.5127±0.0070	0.4769±0.0054	0.5617±0.0060	0.1890±0.0063	0.0762±0.0066
	AF > 0.001	0.7810±0.0015	0.5295±0.0063	0.4776±0.0061	0.5601±0.0034	0.1794±0.0070	0.0778±0.0081
	AF > 0.0001	0.7810±0.0015	0.5310±0.0047	0.4862±0.0040	0.5610±0.0045	0.1824±0.0061	0.0807±0.0074
	NoSingleTon	0.7825±0.0009	0.5482±0.0046	0.4917±0.0061	0.5880±0.0043	0.1761±0.0064	0.0728±0.0074
	All	0.7712±0.0018	0.5334±0.0056	0.4867±0.0058	0.5756±0.0040	0.1801±0.0088	0.0748±0.0083
DOR	Control	69.0490±1.0933	24.8293±0.8687	19.7345±0.4456	15.8793±0.4138	7.5270±0.3912	9.5659±1.6039
	AF > 0.01	69.2296±1.2859	24.9142±0.7227	19.6339±0.4253	15.6889±0.4081	7.3230±0.4254	9.8924±1.5383
	AF > 0.001	70.6032±0.9898	26.9909±0.8008	19.9558±0.3775	15.6370±0.2769	6.8224±0.4029	10.0066±1.7449
	AF > 0.0001	71.2170±0.8678	28.1932±0.8789	20.0304±0.3381	15.9807±0.3924	6.7705±0.2803	10.7692±1.5554
	NoSingleTon	72.3775±0.6543	28.6030±0.8134	20.2544±0.2611	18.0344±0.4049	6.5626±0.3278	9.4197±1.6901
	All	64.1608±1.0494	28.4755±0.9507	19.8615±0.3093	16.8044±0.3916	6.7623±0.4573	8.7114±1.3405
Note: AUROC: area under the receiver operating characteristic curve; AUPRC: area under the precision-recall curve; MCC: Matthews correlation coefficient; DOR: diagnostic odd ratio. The red color represents the maximal value of means.
