## Supplemental Table 5 for "MvPPT: a highly efficient and sensitive pathogenicity prediction tool for missense variants"

### Sheet: test-set2
Table S5 List of missense variants in novel genes
Chr	Start	End	Ref	Alt
6	118953666	118953666	G	A
6	118953654	118953654	T	G
6	118953649	118953649	C	A
6	118953676	118953676	T	A
6	118953655	118953655	C	T
6	118953645	118953645	A	G
6	118953643	118953643	C	T
19	14211648	14211648	C	T
1	84668426	84668426	G	C
1	84647935	84647935	C	T
1	84649745	84649745	A	G
1	84649744	84649744	C	A
21	33069058	33069058	C	A
21	33069058	33069058	C	G
16	11348968	11348968	G	C
16	11349272	11349272	G	A
16	11348876	11348876	A	G
X	41198303	41198303	C	G
X	41202494	41202494	T	G
X	41202517	41202517	A	C
X	41202535	41202535	A	C
X	41202541	41202541	G	A
X	41202596	41202596	C	T
X	41203007	41203007	C	T
X	41203013	41203013	T	A
X	41203073	41203073	A	G
X	41203374	41203374	C	A
X	41203505	41203505	C	T
X	41203514	41203514	G	C
X	41203595	41203595	C	T
X	41203604	41203604	G	A
X	41204513	41204513	A	G
X	41204534	41204534	C	T
X	41204552	41204552	A	C
X	41204554	41204554	T	A
X	41204715	41204715	G	A
X	41204732	41204732	A	T
X	41204739	41204739	A	C
X	41204781	41204781	T	G
X	41205607	41205607	G	C
X	41205631	41205631	G	A
X	41205649	41205649	T	G
X	41205658	41205658	C	T
X	41205661	41205661	C	T
X	41205804	41205804	T	C
X	41205845	41205845	C	T
X	41205858	41205858	C	T
X	41206174	41206174	T	A
8	141570553	141570553	A	G
8	141570527	141570527	C	A
8	141570526	141570526	C	A
8	141570519	141570519	A	T
8	141570519	141570519	A	C
8	141566342	141566342	G	A
8	141566321	141566321	A	G
8	141566313	141566313	C	G
8	141557598	141557598	C	T
8	141545641	141545641	C	G
8	141545586	141545586	C	T
8	141542706	141542706	G	T
8	141542706	141542706	G	C
8	141542708	141542708	T	G
