## Supplemental Table 6 for "MvPPT: a highly efficient and sensitive pathogenicity prediction tool for missense variants"

### Sheet: Sheet1
Table S6 List of thresholds used for the predictors and variants predicted to be pathogenic
Predictors	Threshold	Variants predicted to be pathogenic
CADD	20	62
ClinPred	0.5	61
mvPPT	0.15	60
M-CAP	0.025	59
VEST	0.5	58
CAPICE	0.02	58
ReVe	0.5	57
Polyphen2 HDIV	0.8	53
Polyphen2 HVAR	0.8	50
MISTIC	0.5	44
MVP	0.75	43
PrimateAI	0.803	41
REVEL	0.5	29
MetaSVM	0	12
MetaLR	0.5	6
