## Supplemental Table 7 for "MvPPT: a highly efficient and sensitive pathogenicity prediction tool for missense variants"

### Sheet: Sheet1
Table S7 Description of databases and software
Databases	URL	Controlled access
mvPPT score	https://drive.google.com/file/d/1zDT1e4B_-hQs4i-BLzXlcOWjCBdl7kjs/view?usp=sharing	Yes
mvPPT codebase	https://github.com/tongshiyuan/mvPPT	Yes
ANNOVAR	https://doc-openbio.readthedocs.io/projects/annovar/en/latest/	No
ClinVar	https://www.ncbi.nlm.nih.gov/clinvar/	Yes
HGMD	http://www.hgmd.cf.ac.uk/	No
UniProt	https://www.uniprot.org	Yes
gnomAD v211	https://gnomad.broadinstitute.org	Yes
1000 Genomes Project	https://www.internationalgenome.org	Yes
DoCM	http://docm.info/downloads	Yes
DPV	https://dpv.cmg.med.keio.ac.jp/dpv-pub/top	Yes
VariSNP	http://structure.bmc.lu.se/VariSNP/index.php	Yes
VKGL	https://www.vkgl.nl/nl/diagnostiek/vkgl-datashare-database	Yes
GeVIR	https://www.gevirank.org	Yes
CAPICE,	https://zenodo.org/record/3928295#.YFRaGi21FpQ	Yes
dbNSFP	https://sites.google.com/site/jpopgen/dbNSFP	Yes
CCRs	https://s3.us-east-2.amazonaws.com/ccrs/ccr.html	Yes
HIP	https://decipher.sanger.ac.uk/about/downloads/data	Yes
M-CAP	http://bejerano.stanford.edu/MCAP/	Yes
ReVe	http://varcards.biols.ac.cn	Yes
MISTIC	http://lbgi.fr/mistic	Yes
LightGBM	https://github.com/microsoft/LightGBM	Yes
Bayesian Optimization	https://github.com/fmfn/BayesianOptimization	Yes
SciPy	https://www.scipy.org/	Yes
scikit-learn	https://scikit-learn.org/stable/	Yes
CADD	https://cadd.gs.washington.edu/	Yes
