## Supplemental Table 8 for "MvPPT: a highly efficient and sensitive pathogenicity prediction tool for missense variants"

### Sheet: Sheet1
Table S8 Description about the metrics used to evaluate the performance of the prediction tools
Metrices	Description	Range
AUROC	The receiver operating characteristic (ROC) curve reflects the sensitivity and specificity at different thresholds for each prediction tools. For each ROC, the area under the receiver operating characteristic curve (AUROC) is a single scalar value, which reduces the complexity of the ROC curve. The closer the metric is to 1, the better the models are.	0 ~ 1
AUPRC	The area under the precision-recall curve (AUPRC) summarizes a precision-recall curve as the weighted mean of precisions achieved at each threshold, with the increase in recall from the previous threshold used as the weight. The closer the metric is to 1, the better the models are.	0 ~ 1
Accuracy	Proportion of identified true positive pathogenic variants and true negative benign variants over all variants. The closer the metric is to 1, the better the models are.	0 ~ 1
Precision	Proportion of identified true positive pathogenic variants over all variants predicted as pathogenic. The closer the metric is to 1, the better the models are.	0 ~ 1
Recall/ sensitivity	Proportion of identified true pathogenic variants compared to all the true pathogenic variants. The closer the metric is to 1, the better the models are.	0 ~ 1
F1 score	Measure of prediction accuracy, with a balanced use of precision and recall. The higher the F1 score, the higher the accuracy of the tool.	0 ~ 1
Log loss	Measures the divergence of a tool from the true variant labels (true pathogenic or true benign), i.e. it measures the associated degree of uncertainty for a tool. The Log loss ranges from +∞ to 0. In this case, a good tool will have a low Log loss, hence a low degree of uncertainty in its predictions.	0 ~ +∞
Matthews Correlation Coefficient (MCC)	Considers true and false positives and negatives to represent the degree of correlation (range from -1 to 1) between the observed and predicted binary classifications. The MCC is generally regarded as a balanced method to evaluate tools. An MCC of -1 indicates a completely wrong binary tool, while an MCC of 1 indicates a completely correct binary tool.	-1 ~ 1
True negative rate (TNR or specificity)	Proportion of identified true benign variants compared to all the true benign variants. The closer the metric is to 1, the better the models are.	0 ~ 1
False positive rate	Proportion of identified false pathogenic variants compared to all the true benign variants. The closer the metric is to 0, the better the models are.	0 ~ 1
Diagnostic odd ratio (DOR)	Measures the effectiveness of a diagnostic binary classification test. It is defined as the ratio of the odds of the test being positive if the variant is deleterious relative to the odds of the test being positive if the variant is benign. The DOR value ranges from zero to +∞ and hence higher DOR are indicative of better tool performance.	0 ~ +∞
